# Force-mediated recruitment and reprogramming of healthy endothelial cells drive vascular lesion growth

**DOI:** 10.1101/2023.11.27.568780

**Authors:** Apeksha Shapeti, Jorge Barrasa-Fano, Abdel Rahman Abdel Fattah, Janne de Jong, José Antonio Sanz-Herrera, Mylène Pezet, Said Assou, Emilie de Vet, Seyed Ali Elahi, Adrian Ranga, Eva Faurobert, Hans Van Oosterwyck

## Abstract

Force-driven cellular interactions are known to play a critical role in cancer cell invasion, but have remained largely unexplored in the context of vascular abnormalities, partly due to a lack of suitable genetic and cellular models. One such vascular abnormality, cerebral cavernous malformation (CCM) is characterized by leaky, tumor-like vessels in the brain, where CCM mutant cells recruit wild-type cells from the surrounding endothelium to form mosaic lesions and promote lesion growth; however the mechanisms underlying this recruitment remain poorly understood. Here, we use 3D traction force microscopy in a in-vitro model of early angiogenic invasion to reveal that hyper-angiogenic CCM2-silenced endothelial cells enhance angiogenic invasion of neighboring wild-type cells through force and extracellular matrix-guided mechanisms. We show that mechanically hyperactive CCM2-silenced tips guide wild-type cells by exerting and transmitting pulling forces and by leaving degraded paths in the matrix as cues promoting invasion in a ROCKs-dependent manner. This transmission of forces is associated with a reinforcement of β1 integrin-dependent adhesive sites and actin cytoskeleton in the wild-type followers. We also show that during this process wild-type cells are reprogrammed into stalk cells through activation of matrisome and DNA replication programs, eventually leading to cell proliferation. These observations unveil a novel vascular lesion growth mechanism where CCM2 mutants hijack the function of wild-type cells to fuel CCM lesion growth. By integrating biophysical computational methodologies to quantify cellular forces with advanced molecular techniques, we provide new insights in the etiology of vascular malformations, and open up avenues to study the role of cell mechanics in tissue heterogeneity and disease progression.
