## Supplementary File 4 for "Force-mediated recruitment and reprogramming of healthy endothelial cells drive vascular lesion growth"

### Sheet: Sheet1
	Matrisome	ECM degradation	Focal adhesion	Cell adhesion
	ABI3BP	A2M	ACTB	ALCAM
	ACAN	A2ML1	ACTG1	CADM1
	AEBP1	ADAM10	ACTN1	CADM3
	AGRN	ADAM11	ACTN2	CD22
	BCAN	ADAM12	ACTN3	CD226
	BGLAP	ADAM15	ACTN4	CD274
	BGN	ADAM17	AKT1	CD276
	BMPER	ADAM19	AKT2	CD34
	CCN1	ADAM20	AKT3	CD40
	CCN2	ADAM22	ARHGAP35	CD58
	CCN3	ADAM23	ARHGAP5	CD99
	CCN4	ADAM28	BAD	CDH15
	CCN5	ADAM32	BCAR1	CDH2
	CDCP2	ADAM8	BCL2	CDH4
	CHADL	ADAM9	BIRC2	CDH5
	COCH	ADAMTS1	BIRC3	CLDN1
	COL11A2	ADAMTS10	BRAF	CLDN10
	COL12A1	ADAMTS12	CAPN2	CLDN11
	COL13A1	ADAMTS13	CAV1	CLDN14
	COL14A1	ADAMTS18	CAV2	CLDN15
	COL16A1	ADAMTS3	CCND1	CLDN16
	COL17A1	ADAMTS4	CCND2	CLDN20
	COL18A1	ADAMTS5	CCND3	CLDN23
	COL1A1	ADAMTS6	CDC42	CLDN3
	COL1A2	ADAMTS7	COL11A2	CLDN4
	COL21A1	ADAMTS9	COL1A1	CLDN5
	COL25A1	ADAMTSL1	COL1A2	CLDN7
	COL27A1	ADAMTSL3	COL3A1	CNTN2
	COL3A1	ADAMTSL4	COL4A1	CNTNAP1
	COL4A1	BMP1	COL4A2	ESAM
	COL4A2	C17orf58	COL4A6	F11R
	COL4A5	CD109	COL5A1	GLG1
	COL4A6	CPAMD8	COL5A2	HLA-A
	COL5A1	CST1	COL5A3	HLA-B
	COL5A2	CST3	COL6A1	HLA-C
	COL5A3	CST6	COL6A2	HLA-DMA
	COL6A1	CSTB	COL6A3	HLA-DMB
	COL6A2	CTSA	COL6A6	HLA-DOB
	COL6A3	CTSB	CRK	HLA-DPA1
	COL6A6	CTSC	CRKL	HLA-DPB1
	COL7A1	CTSD	CTNNB1	HLA-DRB1
	COL8A1	CTSF	DIAPH1	HLA-E
	COL8A2	CTSH	DOCK1	HLA-F
	COL9A2	CTSK	EGFR	HLA-G
	COL9A3	CTSL	ELK1	ICAM1
	COLQ	CTSO	ERBB2	ICAM2
	CRELD1	CTSS	FLNA	ICAM3
	CRELD2	CTSV	FLNB	ICOSLG
	CRIM1	CTSW	FLNC	ITGA4
	CRISPLD1	CTSZ	FLT1	ITGA6
	CRISPLD2	EGLN1	FLT4	ITGA8
	CTHRC1	EGLN2	FN1	ITGA9
	DCN	EGLN3	FYN	ITGAV
	DMBT1	F12	GRB2	ITGB1
	ECM1	FAM20A	GSK3B	ITGB2
	ECM2	FAM20B	HGF	ITGB8
	EDIL3	FAM20C	HRAS	JAM2
	EFEMP1	HMSD	IGF1	JAM3
	EFEMP2	HPSE	IGF1R	L1CAM
	EGFLAM	HTRA1	ILK	MADCAM1
	ELN	HTRA3	ITGA1	MPZ
	EMID1	HYAL1	ITGA10	MPZL1
	EMILIN1	HYAL2	ITGA11	NCAM2
	EMILIN2	HYAL3	ITGA2	NECTIN1
	ESM1	ITIH3	ITGA2B	NECTIN2
	EYS	ITIH4	ITGA3	NECTIN3
	FBLN1	ITIH5	ITGA4	NEGR1
	FBLN2	KAZALD1	ITGA5	NFASC
	FBLN5	LOX	ITGA6	NLGN1
	FBLN7	LOXL1	ITGA7	NLGN2
	FBN1	LOXL2	ITGA8	NLGN3
	FBN2	LOXL3	ITGA9	NRCAM
	FGL2	LOXL4	ITGAV	NRXN3
	FMOD	MMP1	ITGB1	OCLN
	FN1	MMP10	ITGB3	PDCD1LG2
	FRAS1	MMP11	ITGB4	PECAM1
	GAS6	MMP13	ITGB5	PTPRF
	HAPLN1	MMP14	ITGB8	PTPRM
	HAPLN3	MMP15	JUN	PVR
	HMCN1	MMP16	KDR	SDC1
	HSPG2	MMP17	LAMA2	SDC2
	IGFBP1	MMP19	LAMA3	SDC3
	IGFBP2	MMP2	LAMA4	SDC4
	IGFBP3	MMP21	LAMA5	SELE
	IGFBP4	MMP23B	LAMB1	SELL
	IGFBP5	MMP24	LAMB2	SELP
	IGFBP6	MMP25	LAMB3	SELPLG
	IGFBP7	MMP28	LAMB4	SPN
	IMPG2	MMP3	LAMC1
	INTS14	MMP9	LAMC2
	INTS6L	NGLY1	MAP2K1
	KCP	OGFOD1	MAPK1
	LAMA2	OGFOD2	MAPK10
	LAMA3	P3H1	MAPK3
	LAMA4	P3H2	MAPK8
	LAMA5	P3H3	MAPK9
	LAMB1	P4HA1	MET
	LAMB2	P4HA2	MYL12A
	LAMB3	P4HA3	MYL12B
	LAMB4	P4HTM	MYL2
	LAMC1	PAPPA	MYL5
	LAMC2	PCSK5	MYL9
	LGI4	PCSK6	MYLK
	LRG1	PI3	MYLK2
	LTBP1	PLAT	MYLK3
	LTBP2	PLAU	MYLPF
	LTBP3	PLOD1	PAK1
	LTBP4	PLOD2	PAK2
	LUM	PLOD3	PAK3
	MATN2	PRSS2	PAK4
	MATN3	PRSS3	PARVA
	MATN4	PZP	PARVB
	MFAP1	SERPINA5	PARVG
	MFAP2	SERPINB1	PDGFA
	MFAP3	SERPINB2	PDGFB
	MFAP5	SERPINB6	PDGFC
	MFGE8	SERPINB8	PDGFD
	MGP	SERPINB9	PDGFRA
	MMRN1	SERPIND1	PDGFRB
	MMRN2	SERPINE1	PDPK1
	NID1	SERPINE2	PGF
	NID2	SERPINF1	PIK3CA
	NPNT	SERPINF2	PIK3CB
	NTN1	SERPINH1	PIK3CD
	NTN4	SERPINI1	PIK3CG
	NTN5	SULF1	PIK3R1
	NTNG2	SULF2	PIK3R2
	OGN	TGM1	PIK3R3
	OIT3	TGM2	PIP5K1C
	PAPLN	TGM4	PPP1CA
	PCOLCE	TIMP1	PPP1CB
	PCOLCE2	TIMP2	PPP1CC
	PODN	TIMP3	PPP1R12A
	PODNL1	TIMP4	PRKCA
	POMZP3	TLL1	PRKCG
	POSTN	TLL2	PTEN
	PRELP		PTK2
	PRG2		PXN
	PXDN		RAC1
	RELN		RAC2
	RSPO2		RAC3
	RSPO3		RAF1
	SBSPON		RAP1A
	SLIT2		RAP1B
	SLIT3		RAPGEF1
	SMOC1		RELN
	SNED1		RHOA
	SPARC		ROCK1
	SPOCK1		ROCK2
	SPOCK2		SHC1
	SPOCK3		SHC2
	SPON1		SHC3
	SPON2		SHC4
	SRGN		SOS1
	SRPX		SOS2
	SRPX2		SRC
	TECTA		THBS1
	TGFBI		THBS3
	THBS1		TLN1
	THBS3		TLN2
	THSD4		TNXB
	TINAGL1		VASP
	TNXB		VAV2
	TSKU		VAV3
	VCAN		VCL
	VIT		VEGFA
	VWA1		VEGFB
	VWA3A		VEGFC
	VWA5A		VEGFD
	VWA7		VWF
	VWCE		XIAP
	VWDE		ZYX
	VWF
	ZP3
