## Supplementary File 2 for "Force-mediated recruitment and reprogramming of healthy endothelial cells drive vascular lesion growth"

### Sheet: Sheet1
	SASP, Fridman	Sencescence signature	Nuclear Beta Catinin	P53, Dejana	TGFB, Dejana	Inflammatory, Dejana	EndoMT	Upregulation by RhoA	Angiogenesism Dejana	Notch PID	Notch signaling pathway
	ALDH1A3	TSPAN13	ADCY7	ATF3	PMEPA1	BST2	CAPG	ALDH1A1	FSTL1	ADAM10	ADAM17
	CCND1	CCND1	CBY1	CDH13	BMP2	CALCRL	IGFBP3	AQP1	PDGFA	ADAM12	AKT1
	CD44	DYNLT3	CHD8	CDKN1A	CTNNB1	CD55	PLAUR	CDO1	THBD	APH1A	APH1A
	CDKN1A	PDLIM4	DVL3	IER3	ID1	EMP3	PMEPA1	DCN		APH1B	APH1B
	CDKN1C	MT-CYB	JUN	KLF4	RHOA	IFITM1	SAT1	DDIT3		CBL	CCND1
	CDKN2A	PLK3	MMP2	PHLDA3	SERPINE1	LY6E	SERPINE1	DHRS7		CCND1	CDKN1A
	CDKN2B	P4HA2	RUVBL2	S100A10		NFKBIA	TNFRSF12A	GADD45A		CDKN1A	CIR1
	CDKN2D	FAM214B	TBL1XR1	SAT1		PLAUR	VIM	GBE1		CTBP1	CUL1
	CITED2	DGKA	TLE2	BAX		TNFRSF9	COL4A1	HSD17B11		CUL1	DLL1
	CLTB	BCL2L2	CAMK4	HIST1H1C			COL4A2	IL11RA		DLL1	DLL3
	COL1A2	SUSD6	INCENP	RPS27L			CALD1	LXN		DLL3	DLL4
	CREG1	TMEM87B	MITF	TM4SF1			EMP3	MT1F		DLL4	EP300
	CXCL14	SLC10A3	PITX2	UPP1			FSTL1	NGEF		DNER	FBXW7
	CYP1B1	NOL3	TBL1X	BMP2			ITGB1	NR1D2		DNM1	FHL1
	EIF2S2	RAI14	TLE1	CD81			LGALS1	PDGFRA		ENO1	GATA3
	ESM1	TAF13	CDX1	HINT1			TIMP3	PMP22		EP300	GSK3B
	F3	SCOC	DKK1	NDRG1			VEGFC	PRRX2		EPS15	HDAC1
	FILIP1L	DDA1	IGF2BP1	PDGFA				TIMP3		FBXW7	HDAC2
	FN1	PLXNA3	MED12							FURIN	HES1
	GSN	CHMP5	XPO1							GATA3	HES6
	GUK1	TOLLIP	BTRC							HDAC1	HEY1
	HBS1L	SLC16A3	CDKN2A							ITCH	HEY2
	HPS5	POFUT2	CXCL8							JAG1	HIF1A
	HSPA2	GBE1	ID2							JAG2	ITCH
	HTATIP2	ZBTB7A	MDFIC							KDM1A	JAG1
	IFI16	UFM1	NCOA2							LNX1	JAG2
	IGFBP1	ACADVL	SNAI2							MAML1	JAK2
	IGFBP2	KLC1	TCF7L2							MAML2	LCK
	IGFBP3	B4GALT7	VCAN							MARK2	MAML1
	IGFBP4	ZNHIT1	BCL9							MFAP2	MAML2
	IGFBP5	ADPGK	CUL1							MFAP5	MAML3
	IGFBP6		HDAC1							MIB1	MAPT
	IGFBP7		SMARCA4							MYC	MYC
	IGSF3		TCF7L1							MYCBP	NCOR1
	ING1		TRRAP							NCOR1	NCOR2
	IRF5		AXIN2							NCOR2	NCSTN
	IRF7		CCND2							NCSTN	NFKB1
	ISG15		CTNNBIP1							NEURL1	NOTCH1
	MAP1LC3B		HBP1							NOTCH1	NOTCH2
	MAP2K3		SKP1							NOTCH2	NOTCH3
	MDM2		TCF7							NOTCH3	NOTCH4
	MMP1		TNIK							NOTCH4	NUMB
	NDN		AR							NUMB	NUMBL
	NME2		CCND1							PSEN1	PIK3R1
	NRG1		CTNNB1							PSENEN	PIK3R2
	OPTN		KLF4							PTCRA	PSEN1
	PEA15		MYC							RAB11A	PSEN2
	RAB13		SFN							RBBP8	PSENEN
	RAB31		TCF4							RBPJ	PTCRA
	RAB5B		TLE5							SKP1	RBPJ
	RABGGTA		APC							SKP2	RING1
	RAC1		CCN1							SPEN	SAP30
	RBL2		CTBP1							YY1	SKP1
	RGL2		EP300								SNW1
	RHOB		MMP9								SPEN
	RRAS		SALL4								SRC
	S100A11		TLE4								STAT3
	SERPINB2										TLE1
	SERPINE1
	SMPD1
	SMURF2
	SOD1
	SPARC
	STAT1
	TES
	TFAP2A
	TGFB1I1
	THBS1
	TNFAIP2
	TNFAIP3
	TP53
	TSPYL5
	VIM
