## Supplementary File 3 for "Force-mediated recruitment and reprogramming of healthy endothelial cells drive vascular lesion growth"

### Sheet: Top marker genes per cluster
	p_val	avg_log2FC	pct.1	pct.2	p_val_adj	cluster	gene
1	2.69812e-33	0.596737	0.994	0.992	5.26969e-29	CCM2	S100A6
2	4.32445e-30	1.15879	0.735	0.786	8.44608e-26	CCM2	KLF2
3	5.53278e-20	0.507522	0.269	0.098	1.08061e-15	CCM2	LAMC2
4	2.73872e-18	0.465785	0.845	0.943	5.34899e-14	CCM2	SPTBN1
5	3.00572e-16	0.704919	0.756	0.886	5.87048e-12	CCM2	HLA-B
6	6.05423e-16	0.605856	0.31	0.144	1.18245e-11	CCM2	PI16
7	1.94089e-15	0.454666	0.786	0.932	3.79076e-11	CCM2	CAPN2
8	1.02704e-14	0.679186	0.727	0.884	2.00592e-10	CCM2	MEF2A
9	1.01493e-13	0.458424	0.861	0.932	1.98225e-09	CCM2	SH3BGRL3
10	2.12269e-13	0.476555	0.813	0.909	4.14582e-09	CCM2	KLF6
11	3.86984e-13	0.529949	0.756	0.919	7.55818e-09	CCM2	EMP3
12	3.56254e-12	0.493765	0.393	0.259	6.95799e-08	CCM2	LAMB3
13	4.23592e-12	0.54204	0.31	0.169	8.27317e-08	CCM2	CCN3
14	5.18925e-12	0.585229	0.422	0.32	1.01351e-07	CCM2	TRNP1
15	5.67391e-12	0.609	0.505	0.448	1.10817e-07	CCM2	CCDC69
16	7.38435e-12	0.48518	0.847	0.945	1.44224e-07	CCM2	CALM2
17	2.36669e-11	0.600524	0.46	0.352	4.62239e-07	CCM2	PLVAP
18	1.29348e-10	0.848463	0.613	0.758	2.52629e-06	CCM2	MGAT4A
19	4.65054e-10	0.671685	0.481	0.398	9.08296e-06	CCM2	ITGB4
20	9.24393e-10	0.930781	0.815	0.916	1.80543e-05	CCM2	MTRNR2L12
21	1.0461e-09	0.609251	0.692	0.862	2.04314e-05	CCM2	PLEKHA1
22	4.41921e-09	0.997231	0.556	0.501	8.63116e-05	CCM2	ACP5
23	5.89117e-09	0.564103	0.75	0.91	0.00011506	CCM2	DST
24	7.89525e-09	0.688878	0.705	0.826	0.000154202	CCM2	IL32
25	5.35034e-08	0.853841	0.513	0.505	0.00104497	CCM2	THBD
26	9.29145e-08	0.571367	0.711	0.893	0.00181471	CCM2	PRSS23
27	3.93998e-07	0.666554	0.566	0.681	0.00769518	CCM2	GOSR2
28	9.64288e-07	0.733909	0.676	0.822	0.0188335	CCM2	ADIRF
29	1.31442e-06	0.4742	0.796	0.915	0.025672	CCM2	MT-ND1
30	2.29666e-06	0.516457	0.725	0.898	0.0448561	CCM2	GSN
31	4.47768e-06	0.516702	0.67	0.878	0.0874536	CCM2	CD164
32	1.01031e-05	0.452412	0.709	0.896	0.197325	CCM2	CD109
33	1.51413e-05	2.00519	0.67	0.811	0.295725	CCM2	MTRNR2L8
34	3.94014e-05	0.750871	0.597	0.757	0.769548	CCM2	CD47
35	4.10373e-05	0.487346	0.756	0.894	0.801499	CCM2	MT-ND2
36	8.358e-05	0.676502	0.695	0.868	1	CCM2	SLC9A3R2
37	0.000132525	0.557878	0.493	0.499	1	CCM2	SERPINE2
38	0.000222767	0.557475	0.684	0.858	1	CCM2	PODXL
39	0.000384144	0.56219	0.609	0.756	1	CCM2	PRKCA
40	0.000406708	0.900104	0.342	0.294	1	CCM2	DCN
41	0.00079634	0.803839	0.583	0.635	1	CCM2	CYTL1
42	0.00141701	0.449896	0.407	0.398	1	CCM2	CNKSR3
43	0.00228688	0.479247	0.713	0.895	1	CCM2	ANXA1
44	0.00264	0.558412	0.65	0.846	1	CCM2	SPAG9
45	0.00337986	0.567346	0.572	0.592	1	CCM2	IFI27
46	0.00438602	0.457162	0.405	0.391	1	CCM2	COLEC12
47	0.00571349	1.18171	0.305	0.269	1	CCM2	AC008568.1
48	0.00672141	0.485456	0.623	0.835	1	CCM2	SLC20A1
49	0.0079013	0.53157	0.415	0.4	1	CCM2	CCDC68
50	0.00850724	0.472495	0.717	0.874	1	CCM2	ARHGAP21
1	2.49005e-28	0.395645	0.72	0.444	4.86332e-24	WT_CMM2	ACE
2	8.47778e-28	0.261304	0.766	0.46	1.65579e-23	WT_CMM2	CCM2
3	5.24816e-26	0.306981	0.807	0.523	1.02502e-21	WT_CMM2	SNHG19
4	8.06061e-24	0.335006	0.889	0.696	1.57432e-19	WT_CMM2	GNG5
5	9.86872e-23	0.438609	0.785	0.566	1.92746e-18	WT_CMM2	ABHD17C
6	1.98271e-22	0.382736	0.98	0.942	3.87244e-18	WT_CMM2	RPS29
7	1.00013e-21	0.400517	0.911	0.72	1.95335e-17	WT_CMM2	ALDH2
8	1.19908e-21	0.257066	0.848	0.606	2.34192e-17	WT_CMM2	LTBP3
9	3.81879e-21	0.276832	0.846	0.62	7.45848e-17	WT_CMM2	ADI1
10	1.67503e-20	0.281472	0.898	0.74	3.27151e-16	WT_CMM2	NDUFB1
11	1.86084e-20	0.267047	0.991	0.974	3.63441e-16	WT_CMM2	RPL37A
12	4.58669e-20	0.380909	0.95	0.829	8.95826e-16	WT_CMM2	SNHG5
13	2.56494e-19	0.345988	0.523	0.286	5.00958e-15	WT_CMM2	ACKR4
14	7.69147e-19	0.457803	0.764	0.542	1.50222e-14	WT_CMM2	TGFBI
15	1.05514e-18	0.291316	0.991	0.968	2.0608e-14	WT_CMM2	RPS27
16	3.85217e-18	0.49379	0.607	0.37	7.52368e-14	WT_CMM2	CCL14
17	5.83626e-18	0.27762	0.98	0.918	1.13988e-13	WT_CMM2	RPL38
18	1.07413e-17	0.259562	0.983	0.951	2.09788e-13	WT_CMM2	RPS21
19	1.21898e-17	0.291285	0.987	0.942	2.38079e-13	WT_CMM2	RPL39
20	2.21995e-17	0.248562	0.833	0.617	4.33579e-13	WT_CMM2	TP53TG1
21	3.36092e-17	0.347809	0.928	0.78	6.56421e-13	WT_CMM2	STMN1
22	5.27365e-17	0.321291	0.989	0.971	1.03e-12	WT_CMM2	RPL41
23	5.31306e-17	0.44109	0.909	0.71	1.03769e-12	WT_CMM2	TGM2
24	1.54998e-16	0.396912	0.61	0.392	3.02726e-12	WT_CMM2	RGS2
25	2.6703e-16	0.275395	0.946	0.838	5.21536e-12	WT_CMM2	UQCRB
26	2.94129e-15	0.28525	0.909	0.753	5.74464e-11	WT_CMM2	TMEM258
27	3.63187e-15	0.404669	0.905	0.745	7.0934e-11	WT_CMM2	MEF2C
28	6.18476e-15	0.292961	0.959	0.886	1.20795e-10	WT_CMM2	RPS25
29	1.7726e-14	0.435339	0.844	0.696	3.46207e-10	WT_CMM2	EFEMP1
30	2.91649e-14	0.268169	0.967	0.905	5.6962e-10	WT_CMM2	RPL10A
31	3.672e-14	0.284998	0.887	0.715	7.17177e-10	WT_CMM2	RAB32
32	7.84475e-14	0.255157	0.98	0.909	1.53216e-09	WT_CMM2	RACK1
33	5.45957e-13	0.251146	0.978	0.927	1.06631e-08	WT_CMM2	RPL21
34	1.1486e-12	0.270415	0.95	0.865	2.24333e-08	WT_CMM2	SRP14
35	1.154e-12	0.273713	0.933	0.822	2.25388e-08	WT_CMM2	MYL12B
36	1.66743e-12	0.27439	0.931	0.826	3.25666e-08	WT_CMM2	GSTP1
37	1.82174e-12	0.285717	0.846	0.668	3.55803e-08	WT_CMM2	ANKRD50
38	3.24482e-12	0.305124	0.668	0.468	6.33746e-08	WT_CMM2	PTPRD
39	3.89553e-12	0.265467	0.98	0.936	7.60836e-08	WT_CMM2	RPL12
40	1.09076e-11	0.348748	0.729	0.546	2.13036e-07	WT_CMM2	NR2F1
41	2.76455e-11	0.285106	0.92	0.781	5.39945e-07	WT_CMM2	SOX4
42	4.15426e-11	0.499489	0.909	0.808	8.11369e-07	WT_CMM2	MT2A
43	4.35167e-11	0.279112	0.835	0.66	8.49925e-07	WT_CMM2	NNMT
44	6.98156e-11	0.292651	0.701	0.516	1.36357e-06	WT_CMM2	AHI1
45	1.37247e-10	0.370508	0.881	0.74	2.68058e-06	WT_CMM2	RGS5
46	1.23786e-09	0.25451	0.479	0.336	2.41767e-05	WT_CMM2	ALDH1A1
47	1.97868e-08	0.384567	0.826	0.711	0.000386455	WT_CMM2	DSEL
48	3.42837e-08	0.341163	0.486	0.341	0.000669595	WT_CMM2	MT1E
49	4.24877e-08	0.309489	0.774	0.614	0.000829826	WT_CMM2	IL1RL1
50	1.88445e-07	0.264292	0.85	0.69	0.00368051	WT_CMM2	MGP
1	1.11795e-57	0.614255	0.907	0.769	2.18347e-53	WT_CT	RPS10
2	2.27572e-34	0.43111	0.998	0.967	4.44471e-30	WT_CT	RPL41
3	2.66731e-33	0.543429	0.894	0.693	5.20952e-29	WT_CT	GNG5
4	3.23283e-28	0.301645	0.869	0.669	6.31403e-24	WT_CT	PGAM1
5	4.57894e-25	0.385861	0.894	0.725	8.94313e-21	WT_CT	ACTR3
6	3.04402e-24	0.503673	0.847	0.656	5.94528e-20	WT_CT	DNAJB4
7	4.44294e-24	0.426128	0.42	0.175	8.6775e-20	WT_CT	IL33
8	4.46944e-24	0.500623	0.907	0.71	8.72926e-20	WT_CT	TGM2
9	6.528e-24	0.379076	0.978	0.943	1.27498e-19	WT_CT	RPS29
10	2.00694e-22	0.302815	0.866	0.693	3.91976e-18	WT_CT	NSA2
11	2.27455e-21	0.480394	0.888	0.674	4.44243e-17	WT_CT	EFEMP1
12	5.14716e-21	0.312064	0.974	0.889	1.00529e-16	WT_CT	RPS17
13	3.80148e-20	0.311124	0.832	0.641	7.42468e-16	WT_CT	NT5DC2
14	7.93308e-20	0.300195	0.987	0.942	1.54941e-15	WT_CT	RPL39
15	3.61156e-19	0.319577	0.815	0.592	7.05374e-15	WT_CT	PAIP1
16	1.40689e-18	0.301662	0.981	0.936	2.7478e-14	WT_CT	RPL12
17	1.50493e-18	0.307823	0.752	0.535	2.93927e-14	WT_CT	NES
18	5.14652e-18	0.327755	0.795	0.586	1.00517e-13	WT_CT	SPOCK1
19	3.26694e-17	0.314862	0.942	0.833	6.38067e-13	WT_CT	SNHG5
20	3.40576e-17	0.308483	0.828	0.626	6.65179e-13	WT_CT	G6PD
21	5.24077e-17	0.817522	0.793	0.598	1.02357e-12	WT_CT	FABP5
22	5.29976e-17	0.325835	0.804	0.612	1.0351e-12	WT_CT	JUP
23	5.34383e-17	0.437511	0.884	0.721	1.0437e-12	WT_CT	AKR1B1
24	2.47276e-16	0.319209	0.907	0.741	4.82956e-12	WT_CT	FBLIM1
25	1.88821e-15	0.334532	0.784	0.593	3.68786e-11	WT_CT	LINC00607
26	1.97983e-15	0.313817	0.707	0.5	3.8668e-11	WT_CT	GABBR2
27	1.98761e-15	0.313312	0.877	0.716	3.88199e-11	WT_CT	CLIC4
28	4.51387e-15	0.421902	0.655	0.439	8.81604e-11	WT_CT	EFNB2
29	9.35762e-15	0.333914	0.961	0.934	1.82764e-10	WT_CT	RPS8
30	5.07501e-14	0.331741	0.866	0.701	9.912e-10	WT_CT	NUDT4
31	5.97059e-14	0.327434	0.586	0.4	1.16612e-09	WT_CT	LIPG
32	6.14726e-14	0.360906	0.897	0.754	1.20062e-09	WT_CT	RHOJ
33	2.57992e-13	0.734294	0.683	0.515	5.03885e-09	WT_CT	HMOX1
34	6.53737e-13	0.359083	0.918	0.781	1.27681e-08	WT_CT	SOX4
35	6.88407e-13	0.683604	0.584	0.415	1.34453e-08	WT_CT	CCN1
36	1.2537e-12	0.306282	0.737	0.551	2.44861e-08	WT_CT	SOX18
37	1.90028e-12	0.518791	0.849	0.69	3.71144e-08	WT_CT	MGP
38	2.07624e-12	0.344535	0.871	0.692	4.0551e-08	WT_CT	PRCP
39	1.89151e-11	0.647995	0.422	0.254	3.69431e-07	WT_CT	CCN2
40	3.74691e-11	0.310468	0.875	0.73	7.31809e-07	WT_CT	SAT1
41	4.09994e-11	0.717567	0.881	0.735	8.00759e-07	WT_CT	THBS1
42	1.55462e-10	0.323946	0.994	0.986	3.03634e-06	WT_CT	FTH1
43	9.09002e-10	0.378969	0.981	0.918	1.77537e-05	WT_CT	ACTB
44	5.78297e-09	0.378041	0.741	0.591	0.000112947	WT_CT	HHIP
45	4.87564e-08	0.332203	0.899	0.762	0.000952261	WT_CT	KCTD12
46	9.62139e-08	0.306767	0.994	0.974	0.00187915	WT_CT	TMSB4X
47	1.40207e-07	0.322654	0.776	0.612	0.00273838	WT_CT	IL1RL1
48	1.03914e-06	0.356786	0.328	0.211	0.0202954	WT_CT	TCIM
49	5.52802e-06	0.340876	0.291	0.188	0.107968	WT_CT	NPTX1
50	9.1628e-05	0.288778	0.657	0.542	1	WT_CT	STC1
